# A divergent nonsense-mediated decay machinery in *Plasmodium falciparum* is inefficient and non-essential

**DOI:** 10.1101/2021.04.14.439394

**Authors:** Emma McHugh, Michaela S. Bulloch, Steven Batinovic, Drishti K. Sarna, Stuart A. Ralph

## Abstract

Nonsense-mediated decay (NMD) is a conserved mRNA quality control process that eliminates transcripts bearing a premature termination codon. In addition to its role in removing erroneous transcripts, NMD is involved in post-transcriptional regulation of gene expression via programmed intron retention in metazoans. The apicomplexan parasite *Plasmodium falciparum* shows relatively high levels of intron retention, but it is unclear whether these variant transcripts are functional targets of NMD. In this study, we use CRISPR-Cas9 to disrupt and epitope-tag two core NMD components: *Pf*UPF1 (PF3D7_1005500) and *Pf*UPF2 (PF3D7_0925800). Using RNA-seq, we find that NMD in *P. falciparum* is highly derived and requires UPF2, but not UPF1 for transcript degradation. Furthermore, our work suggests that the majority of intron retention in *P. falciparum* has no functional role and that NMD is not required for parasite growth *ex vivo*. We localise both *Pf*UPF1 and *Pf*UPF2 to puncta within the parasite cytoplasm, which may represent processing bodies - ribonucleoparticles that are sites of cytoplasmic mRNA decay. Finally, we identify a number of mRNA-binding proteins that co-immunoprecipitate with the NMD core complex and propose a model for a divergent NMD that does not require *Pf*UPF1 and incorporates novel accessory proteins to elicit mRNA decay.
