## Supplementary material for "A divergent nonsense-mediated decay machinery in *Plasmodium falciparum* is inefficient and non-essential": Table S1

GeneID	PlasmoDB	Length	logFC	AveExpr	t	P.Value	adj.P.Val
PF3D7_1005500.1	UPF1	4740	-3.3923	7.3774	-16.1994	0	0
PF3D7_0900300.1	rifin	1080	-4.8857	1.3902	-12.2144	0	0.0001
PF3D7_0300800.1	rifin	966	4.6851	1.783	12.2057	0	0.0001
PF3D7_0401400.1	rifin	990	5.2284	1.3009	12.1686	0	0.0001
PF3D7_0900200.1	rifin	1131	-3.0719	3.8661	-9.2331	0	0.0009
PF3D7_0420700.1	PfEMP1	6459	2.9207	3.1171	9.2159	0	0.0009
PF3D7_0401500.1	stevor	933	-3.4702	1.5809	-8.4754	0	0.0015
PF3D7_0632100.1	rifin	972	4.2636	0.411	8.48	0	0.0015
PF3D7_0401700.1		1332	2.4008	4.5319	7.8303	0	0.0028
PF3D7_1040900.1	rifin	936	-3.9884	-0.4525	-7.2265	0	0.0052
PF3D7_1401000.1	GBPH	924	-2.3299	3.262	-6.9608	0	0.0066
PF3D7_1005400.1			4.0315	-0.3601	6.8254	0	0.0072
PF3D7_0936900.1	PHISTb	1092	-4.1766	-1.1176	-6.649	0	0.0084
PF3D7_0302300.1	PfEMP1	4244	-2.5847	3.0914	-6.3521	0	0.0116
PF3D7_0532600.1		486	-3.1681	-0.7171	-5.4248	0.0001	0.0406
