## Supplementary material for "A divergent nonsense-mediated decay machinery in *Plasmodium falciparum* is inefficient and non-essential": Table S2

GeneID	PlasmoDB	Length	logFC	AveExpr	t	P.Value	adj.P.Val
PF3D7_1149900.1	stevor	927	5.498	4.2184	13.8096	0	0.0001
PF3D7_0900400.1	rifin	1032	-5.7231	2.2703	-11.9867	0	0.0003
PF3D7_0900300.1	rifin	1080	-5.7331	0.9222	-10.7794	0	0.0005
PF3D7_0425900.1	rifin	975	-4.4904	3.0859	-9.6629	0	0.001
PF3D7_0412400.1	PfEMP1	6630	3.9837	6.3721	9.0394	0	0.0015
PF3D7_1149800.1	rifin	945	4.5909	2.205	8.9231	0	0.0015
PF3D7_1300400.1	rifin	1032	-4.9939	0.0922	-8.6039	0	0.0018
PF3D7_0900200.1	rifin	1131	-3.5279	3.5679	-7.6193	0	0.0044
PF3D7_1000800.1	stevor	879	3.9266	3.192	7.5763	0	0.0044
PF3D7_0401500.1	stevor	933	-3.6634	1.3879	-6.6277	0	0.0128
PF3D7_1040900.1	rifin	936	-4.4946	-0.8925	-6.3798	0	0.0162
PF3D7_0901300.1	rifin	1137	-3.581	0.8669	-5.9743	0.0001	0.0255
PF3D7_0600500.1	rifin	1119	-3.8378	-0.2273	-5.9172	0.0001	0.0256
