## Supplementary material for "A divergent nonsense-mediated decay machinery in *Plasmodium falciparum* is inefficient and non-essential": Table S5

PlasmoDB accession	Protein description	prot_score_UPF1	prot_score_WT	prot_mass	prot_matches_UPF1	prot_matches_WT	prot_matches_sig_UPF1	prot_matches_sig_WT	prot_sequences_UPF1	prot_sequences_WT	UPF1 significant peptides	WT significant peptides	coverage (%)	prot_cover_WT	length (aa)	prot_pi
PF3D7_1224300	polyadenylate-binding protein 1, putative	749	85	97169	36	7	25	2	29	7	23	2	33.4	8.8	875	8.96
PF3D7_1005500	regulator of nonsense transcripts 1, putative	371	NA	183849	21	NA	13	NA	19	NA	11	NA	15.5	NA	NA	NA
PF3D7_1105100	histone H2B	348	31	13117	14	4	12	1	12	4	10	1	55.6	26.5	117	10.27
PF3D7_0818200	14-3-3 protein	341	47	30174	11	2	8	1	10	2	7	1	45	8	262	4.86
PF3D7_1347500	DNA/RNA-binding protein Alba 4	256	31	42133	16	3	12	0	15	3	11	0	39.8	9.9	372	7.14
PF3D7_1116000	rhoptry neck protein 4	253	17	135495	13	3	9	0	11	3	8	0	11.2	4.3	1201	5.33
PF3D7_1133400	apical membrane antigen 1	247	NA	71996	9	NA	8	NA	9	NA	8	NA	19.1	NA	NA	NA
PF3D7_0923900	polyadenylate-binding protein 2, putative	165	49	22965	8	2	6	1	7	2	6	1	30.7	14.4	202	9.51
PF3D7_1124900	60S ribosomal protein L35, putative	162	31	14739	13	5	7	1	11	5	6	1	54	31.5	124	10.79
PF3D7_0520000	40S ribosomal protein S9, putative	159	38	22109	8	1	6	1	8	1	6	1	43.4	5.8	189	10.45
PF3D7_1462800	glyceraldehyde-3-phosphate dehydrogenase	157	NA	36612	3	NA	3	NA	3	NA	3	NA	13.4	NA	NA	NA
PF3D7_1346300	DNA/RNA-binding protein Alba 2	156	NA	24969	7	NA	3	NA	6	NA	3	NA	35.5	NA	NA	NA
PF3D7_1454400	aminopeptidase P	136	NA	90073	9	NA	5	NA	9	NA	5	NA	13.3	NA	NA	NA
PF3D7_0519400	40S ribosomal protein S24	134	21	15382	6	2	6	0	6	2	6	0	31.6	12	133	10.75
PF3D7_1027300	peroxiredoxin	128	NA	43903	9	NA	5	NA	9	NA	5	NA	20.4	NA	NA	NA
PF3D7_1360900	RNA-binding protein, putative	120	NA	44785	3	NA	3	NA	3	NA	3	NA	9.8	NA	NA	NA
PF3D7_0721600	40S ribosomal protein S5, putative	120	43	21849	8	3	5	1	7	3	5	1	12.3	12.3	195	9.67
PF3D7_0527900	ATP-dependent RNA helicase DDX41, putative	119	NA	76157	5	NA	3	NA	5	NA	3	NA	9.9	NA	NA	NA
PF3D7_0527000	DNA replication licensing factor MCM3, putative	119	14	109729	4	1	3	0	4	1	3	0	5	1.1	962	5.32
PF3D7_1410400	rhoptry-associated protein 1	116	NA	89996	6	NA	3	NA	6	NA	3	NA	10.5	NA	NA	NA
PF3D7_1407800	plasmepsin IV	114	NA	51014	6	NA	3	NA	5	NA	3	NA	15.1	NA	NA	NA
PF3D7_1325100	phosphoribosylpyrophosphate synthetase	107	NA	49352	5	NA	4	NA	5	NA	4	NA	17.8	NA	NA	NA
PF3D7_0315100	eukaryotic translation initiation factor 4E	107	NA	26931	4	NA	3	NA	4	NA	3	NA	20.7	NA	NA	NA
PF3D7_0819900	U6 snRNA-associated Sm-like protein LSm3, putative	103	NA	10694	3	NA	3	NA	3	NA	3	NA	37.4	NA	NA	NA
PF3D7_0916700	RNA-binding protein musashi, putative	99	NA	45115	6	NA	4	NA	6	NA	4	NA	16.5	NA	NA	NA
PF3D7_1365900	ubiquitin-60S ribosomal protein L40	89	NA	14608	3	NA	2	NA	2	NA	2	NA	19.5	NA	NA	NA
PF3D7_1361100	protein transport protein Sec24A	88	NA	106617	9	NA	3	NA	8	NA	3	NA	12.7	NA	NA	NA
PF3D7_1246200	actin I	86	19	41844	4	1	2	0	4	1	2	0	19.1	4.8	376	5.21
PF3D7_1324900	L-lactate dehydrogenase	83	NA	34086	3	NA	2	NA	3	NA	2	NA	11.7	NA	NA	NA
PF3D7_1425900	conserved Plasmodium protein, unknown function	73	NA	43133	2	NA	2	NA	2	NA	2	NA	6.8	NA	NA	NA
PF3D7_1327700	regulator of nonsense transcripts 3B, putative	71	NA	32417	3	NA	2	NA	3	NA	2	NA	9.6	NA	NA	NA
PF3D7_0925900	parasitophorous vacuolar protein 5, putative	70	NA	24683	2	NA	2	NA	2	NA	2	NA	15.7	NA	NA	NA
PF3D7_0617800	histone H2A	68	NA	14114	2	NA	2	NA	2	NA	2	NA	12.1	NA	NA	NA
PF3D7_0905400	high molecular weight rhoptry protein 3	64	NA	104789	3	NA	2	NA	3	NA	2	NA	5.6	NA	NA	NA
PF3D7_1408000	plasmepsin II	64	NA	51448	3	NA	3	NA	3	NA	3	NA	9.7	NA	NA	NA
PF3D7_1109900	60S ribosomal protein L36	57	NA	12779	3	NA	3	NA	3	NA	3	NA	28.6	NA	NA	NA
PF3D7_0814000	60S ribosomal protein L13-2, putative	56	NA	25425	3	NA	2	NA	3	NA	2	NA	20	NA	NA	NA
PF3D7_0629200	DnaJ protein, putative	53	NA	44641	2	NA	2	NA	2	NA	2	NA	8.7	NA	NA	NA
PF3D7_0219200	40S ribosomal protein S30	45	23	6484	3	2	2	0	3	2	2	0	32.8	32.8	58	11.92
PF3D7_1008700	tubulin beta chain	42	NA	49719	4	NA	2	NA	4	NA	2	NA	11.9	NA	NA	NA
PF3D7_0617200	conserved protein, unknown function	42	22	52948	3	1	2	0	3	1	2	0	8.1	3.8	446	9.15
PF3D7_0705700	40S ribosomal protein S29, putative	37	20	6411	3	1	2	0	3	1	2	0	35.2	14.8	54	10.14
