## Supplementary material for "A divergent nonsense-mediated decay machinery in *Plasmodium falciparum* is inefficient and non-essential": Table S6

PlasmoDB accession	Protein description	prot_score_UPF1	prot_score_WT	prot_mass	prot_matches_UPF1	prot_matches_WT	prot_matches_sig_UPF1	prot_matches_sig_WT	prot_sequences_UPF1	prot_sequences_WT	UPF1 significant peptides	WT significant peptides	coverage (%)	prot_cover_WT	length (aa)	prot_pi
PF3D7_1005500	regulator of nonsense transcripts 1, putative	1811	NA	183849	73	NA	57	NA	60	NA	49	NA	36.6	NA	NA	NA
PF3D7_0322900	40S ribosomal protein S3A, putative	523	42	30028	29	3	20	1	24	3	16	1	66.4	9.9	262	9.8
PF3D7_0817700	rhoptry neck protein 5	522	68	133605	22	1	16	1	22	1	16	1	20.4	1.1	1156	9.64
PF3D7_1027800	60S ribosomal protein L3	475	50	44193	25	9	16	3	24	6	16	3	46.9	17.9	386	10.21
PF3D7_1347500	DNA/RNA-binding protein Alba 4	446	38	42133	20	3	14	1	18	3	13	1	43	10.8	372	7.14
PF3D7_0218200	SUZ domain-containing protein, putative	407	NA	94633	15	NA	9	NA	14	NA	9	NA	24	NA	NA	NA
PF3D7_1011800	PRE-binding protein	390	52	131545	21	1	15	1	21	1	15	1	18.2	1.5	1139	9.19
PF3D7_1415400	conserved Plasmodium protein, unknown function	323	111	178392	20	3	12	2	18	2	11	2	13.6	1.7	1474	8.87
PF3D7_0903900	60S ribosomal protein L32	279	32	15517	16	2	11	1	12	2	9	1	60.3	9.2	131	11.06
PF3D7_0507100	60S ribosomal protein L4	270	39	46183	11	2	8	1	11	2	8	1	28.7	4.4	411	10.5
PF3D7_1027300	peroxiredoxin	266	NA	43903	14	NA	11	NA	11	NA	10	NA	18.6	NA	NA	NA
PF3D7_0810600	ATP-dependent RNA helicase DBP1, putative	264	NA	108568	10	NA	9	NA	10	NA	9	NA	15	NA	NA	NA
PF3D7_0617200	conserved protein, unknown function	223	40	52948	10	3	9	1	10	3	9	1	23.3	6.3	446	9.15
PF3D7_0706500	conserved Plasmodium protein, unknown function	214	NA	196449	16	NA	7	NA	16	NA	7	NA	10.1	NA	NA	NA
PF3D7_0929400	high molecular weight rhoptry protein 2	209	NA	162561	9	NA	7	NA	9	NA	7	NA	8.1	NA	NA	NA
PF3D7_0307200	60S ribosomal protein L7, putative	201	NA	30504	11	NA	8	NA	11	NA	8	NA	31.1	NA	NA	NA
PF3D7_1107300	polyadenylate-binding protein-interacting protein 1, putative	198	46	381639	17	3	7	1	17	3	7	1	6.2	1.2	3334	6.58
PF3D7_0814000	60S ribosomal protein L13-2, putative	181	NA	25425	9	NA	6	NA	8	NA	6	NA	36.7	NA	NA	NA
PF3D7_1006800	single-strand telomeric DNA-binding protein GBP2, putative	180	NA	29512	9	NA	7	NA	8	NA	7	NA	26	NA	NA	NA
PF3D7_1426000	60S ribosomal protein L21	179	NA	18783	9	NA	6	NA	8	NA	6	NA	44.7	NA	NA	NA
PF3D7_0317600	40S ribosomal protein S11, putative	178	NA	18748	9	NA	6	NA	9	NA	6	NA	43.5	NA	NA	NA
PF3D7_1121100	conserved protein, unknown function	177	NA	184803	19	NA	4	NA	19	NA	4	NA	13.3	NA	NA	NA
PF3D7_1323100	60S ribosomal protein L6, putative	153	NA	21588	7	NA	4	NA	7	NA	4	NA	35.8	NA	NA	NA
PF3D7_0519700	FoP domain-containing protein, putative	149	24	22720	6	1	5	1	6	1	5	1	29.2	4.2	192	10.83
PF3D7_1325100	phosphoribosylpyrophosphate synthetase	147	25	49352	7	2	6	0	6	2	5	0	18.3	8.5	437	9.39
PF3D7_1424400	60S ribosomal protein L7-3, putative	138	49	32661	10	2	5	1	9	2	5	1	34.6	7.4	283	10.17
PF3D7_1124900	60S ribosomal protein L35, putative	126	40	14739	12	4	6	1	11	4	5	1	41.1	32.3	124	10.79
PF3D7_0217800	40S ribosomal protein S26	123	21	12501	5	3	4	0	4	3	3	0	29	22.4	107	10.98
PF3D7_0618300	60S ribosomal protein L27a, putative	119	28	16712	9	2	7	1	8	2	6	1	31.1	16.9	148	10.54
PF3D7_0909400	exoribonuclease, putative	118	NA	154862	10	NA	4	NA	10	NA	4	NA	7	NA	NA	NA
PF3D7_0925800	armadillo repeat protein, putative	118	NA	208459	9	NA	4	NA	9	NA	4	NA	6.5	NA	NA	NA
PF3D7_1423700	conserved Plasmodium protein, unknown function	106	NA	183463	7	NA	5	NA	7	NA	5	NA	6	NA	NA	NA
PF3D7_0719600	60S ribosomal protein L11a, putative	102	NA	20215	7	NA	4	NA	5	NA	3	NA	30.1	NA	NA	NA
PF3D7_0210100	60S ribosomal protein L37ae, putative	98	NA	10792	4	NA	3	NA	3	NA	3	NA	35.4	NA	NA	NA
PF3D7_1007700	AP2 domain transcription factor AP2-I	92	NA	182551	2	NA	2	NA	2	NA	2	NA	1.4	NA	NA	NA
PF3D7_1252100	rhoptry neck protein 3	89	NA	262988	6	NA	2	NA	6	NA	2	NA	3	NA	NA	NA
PF3D7_0710600	60S ribosomal protein L34	86	16	17340	4	1	3	0	4	1	3	0	22.7	5.3	150	10.77
PF3D7_0905400	high molecular weight rhoptry protein 3	81	NA	104789	5	NA	2	NA	5	NA	2	NA	10.9	NA	NA	NA
PF3D7_0812400	karyopherin alpha	76	NA	61120	2	NA	2	NA	2	NA	2	NA	4.6	NA	NA	NA
PF3D7_1002400	transformer-2 protein homolog beta, putative	74	NA	30033	6	NA	3	NA	6	NA	3	NA	14.5	NA	NA	NA
PF3D7_1341300	60S ribosomal protein L18-2, putative	74	NA	21440	5	NA	2	NA	5	NA	2	NA	32.1	NA	NA	NA
PF3D7_1330800	RNA-binding protein, putative	70	18	67969	8	1	2	0	8	1	2	0	14.9	1.5	596	5.11
PF3D7_0310500	ATP-dependent RNA helicase DHX57, putative	68	NA	267066	7	NA	2	NA	6	NA	2	NA	1.9	NA	NA	NA
PF3D7_1307800	FHA domain-containing protein, putative	65	NA	68243	2	NA	2	NA	2	NA	2	NA	5	NA	NA	NA
PF3D7_1302500	conserved Plasmodium protein, unknown function	64	NA	324966	5	NA	2	NA	5	NA	2	NA	2	NA	NA	NA
PF3D7_0304400	60S ribosomal protein L44	63	NA	12149	3	NA	2	NA	3	NA	2	NA	19.2	NA	NA	NA
PF3D7_0805700	serine/threonine protein kinase, FIKK family	59	NA	171697	9	NA	4	NA	9	NA	4	NA	7.4	NA	NA	NA
PF3D7_0711300	conserved Plasmodium protein, unknown function	59	NA	14275	2	NA	2	NA	2	NA	2	NA	14.3	NA	NA	NA
PF3D7_0821700	60S ribosomal protein L22, putative	55	NA	16371	2	NA	2	NA	2	NA	2	NA	12.2	NA	NA	NA
PF3D7_1021900	PHAX domain-containing protein, putative	54	NA	267222	10	NA	3	NA	9	NA	3	NA	5.1	NA	NA	NA
PF3D7_1014600	transcriptional coactivator ADA2	54	NA	300067	6	NA	2	NA	5	NA	2	NA	2.4	NA	NA	NA
PF3D7_0319500	RNA-binding protein, putative	54	NA	36589	3	NA	2	NA	3	NA	2	NA	10	NA	NA	NA
