## Supplementary material for "A divergent nonsense-mediated decay machinery in *Plasmodium falciparum* is inefficient and non-essential": Table S7

PlasmoDB accession	Protein description	prot_score_UPF2	prot_score_WT	prot_mass	prot_matches_UPF2	prot_matches_WT	prot_matches_sig_UPF2	prot_matches_sig_WT	prot_sequences_UPF2	prot_sequences_WT	UPF2 significant peptides	WT significant peptides	coverage (%)	prot_cover_WT	length (aa)	prot_pi
PF3D7_0925800	armadillo repeat protein, putative	573	NA	208459	32	NA	24	NA	26	NA	20	NA	14.4	NA	NA	NA
PF3D7_0817700	rhoptry neck protein 5	366	68	133605	12	1	9	1	12	1	9	1	13.1	1.1	1156	9.64
PF3D7_1327700	regulator of nonsense transcripts 3B, putative	335	NA	32417	18	NA	11	NA	13	NA	8	NA	36.2	NA	NA	NA
PF3D7_1312900	eukaryotic translation initation factor 4 gamma	295	46	146556	7	2	6	1	6	2	5	1	6	1.6	1255	8.58
PF3D7_1005500	regulator of nonsense transcripts 1, putative	254	NA	183849	10	NA	6	NA	10	NA	6	NA	10.6	NA	NA	NA
PF3D7_1408000	plasmepsin II	224	NA	51448	7	NA	6	NA	7	NA	6	NA	23	NA	NA	NA
PF3D7_0827900	protein disulfide isomerase	176	NA	55479	4	NA	4	NA	4	NA	4	NA	15.5	NA	NA	NA
PF3D7_1006800	single-strand telomeric DNA-binding protein GBP2, putative	146	NA	29512	5	NA	4	NA	5	NA	4	NA	23.2	NA	NA	NA
PF3D7_1347500	DNA/RNA-binding protein Alba 4	143	38	42133	10	3	5	1	8	3	5	1	19.6	10.8	372	7.14
PF3D7_1410400	rhoptry-associated protein 1	140	23	89996	5	1	3	0	5	1	3	0	8.3	1.3	782	6.67
PF3D7_1323100	60S ribosomal protein L6, putative	96	NA	21588	3	NA	2	NA	3	NA	2	NA	17.9	NA	NA	NA
PF3D7_0608800	ornithine aminotransferase	84	NA	46025	3	NA	2	NA	3	NA	2	NA	12.1	NA	NA	NA
PF3D7_1134000	heat shock protein 70	78	19	73252	5	4	2	0	5	4	2	0	9.2	5.3	663	6.51
PF3D7_0810600	ATP-dependent RNA helicase DBP1, putative	69	NA	108568	2	NA	2	NA	2	NA	2	NA	2.7	NA	NA	NA
PF3D7_0520400	single-stranded DNA-binding protein, putative	62	NA	35637	2	NA	2	NA	2	NA	2	NA	9.6	NA	NA	NA
PF3D7_0307200	60S ribosomal protein L7, putative	61	NA	30504	2	NA	2	NA	2	NA	2	NA	10.1	NA	NA	NA
PF3D7_0719600	60S ribosomal protein L11a, putative	60	NA	20215	2	NA	2	NA	2	NA	2	NA	12.1	NA	NA	NA
PF3D7_0507700	nuclear protein localization protein 4, putative	56	22	62536	2	2	2	0	2	2	2	0	4.5	4.5	531	6.46
PF3D7_0922500	phosphoglycerate kinase	52	NA	45398	2	NA	2	NA	2	NA	2	NA	6.7	NA	NA	NA
PF3D7_1002400	transformer-2 protein homolog beta, putative	34	NA	30033	4	NA	2	NA	4	NA	2	NA	12.1	NA	NA	NA
