## Supplementary material for "A divergent nonsense-mediated decay machinery in *Plasmodium falciparum* is inefficient and non-essential": Table S8

PlasmoDB accession	Protein description	prot_score_UPF2	prot_score_WT	prot_mass	prot_matches_UPF2	prot_matches_WT	prot_matches_sig_UPF2	prot_matches_sig_WT	prot_sequences_UPF2	prot_sequences_WT	UPF2 significant peptides	WT significant peptides	coverage (%)	prot_cover_WT	length (aa)	prot_pi
PF3D7_1452000	rhoptry neck protein 2	788	99	249331	49	12	30	5	40	9	27	5	19	5.1	2189	8.8
PF3D7_1327400	conserved Plasmodium protein, unknown function	474	64	36086	29	10	17	3	23	10	15	3	54	33.1	302	8.11
PF3D7_1409800	CUGBP Elav-like family member 2, putative	431	48	59237	14	1	12	1	12	1	10	1	26.8	2.5	514	7.07
PF3D7_1327700	regulator of nonsense transcripts 3B, putative	430	NA	32417	18	NA	11	NA	14	NA	10	NA	48.3	NA	NA	NA
PF3D7_0305500	conserved Plasmodium protein, unknown function	413	52	467587	29	7	13	2	27	7	12	2	8.2	2.4	3933	6.79
PF3D7_0925800	armadillo repeat protein, putative	385	NA	208459	30	NA	18	NA	26	NA	18	NA	12.8	NA	NA	NA
PF3D7_1130200	60S ribosomal protein P0	362	72	34945	15	2	11	2	14	2	10	2	50.6	9.8	316	6.28
PF3D7_1242700	40S ribosomal protein S17, putative	327	109	16057	12	3	8	1	11	3	7	1	58.4	24.8	137	10.41
PF3D7_1424100	60S ribosomal protein L5, putative	300	40	33977	12	4	8	1	9	4	6	1	34.7	16.7	294	9.78
PF3D7_1347500	DNA/RNA-binding protein Alba 4	292	28	42133	14	2	10	1	13	2	10	1	31.7	4.3	372	7.14
PF3D7_1119900	protein transport protein SEC16, putative	249	32	208458	19	5	12	0	18	5	12	0	13.4	3.1	1749	5.69
PF3D7_1105100	histone H2B	243	58	13117	10	3	7	1	10	3	7	1	59	29.9	117	10.27
PF3D7_0322900	40S ribosomal protein S3A, putative	242	NA	30028	18	NA	9	NA	17	NA	9	NA	59.9	NA	NA	NA
PF3D7_1027800	60S ribosomal protein L3	223	34	44193	16	3	8	1	15	3	8	1	34.5	6.7	386	10.21
PF3D7_1342000	40S ribosomal protein S6	217	44	35363	12	3	9	1	10	3	8	1	32	11.1	306	10.44
PF3D7_0507100	60S ribosomal protein L4	211	NA	46183	10	NA	7	NA	9	NA	7	NA	25.1	NA	NA	NA
PF3D7_0307100	40S ribosomal protein S12, putative	191	70	15387	7	3	6	1	7	3	6	1	41.1	21.3	141	4.9
PF3D7_1454400	aminopeptidase P	183	40	90073	15	6	6	1	13	6	6	1	14.5	8.2	777	6.36
PF3D7_0422400	40S ribosomal protein S19	166	NA	19710	6	NA	4	NA	6	NA	4	NA	31.8	NA	NA	NA
PF3D7_1230700	protein transport protein SEC13	162	18	90692	7	1	6	0	6	1	6	0	7.7	1.2	822	6.12
PF3D7_0903900	60S ribosomal protein L32	159	NA	15517	11	NA	6	NA	9	NA	6	NA	53.4	NA	NA	NA
PF3D7_0309600	60S acidic ribosomal protein P2	158	15	11941	3	1	2	0	3	1	2	0	54.5	22.3	112	4.49
PF3D7_0603100	RNA-binding protein, putative	157	95	53541	8	1	5	1	8	1	5	1	18.8	3.1	452	6.26
PF3D7_0516900	60S ribosomal protein L2	157	NA	27982	7	NA	4	NA	7	NA	4	NA	36.2	NA	NA	NA
PF3D7_1142500	60S ribosomal protein L28	147	50	14398	9	6	5	1	7	6	5	1	41.7	35.4	127	10.16
PF3D7_0520000	40S ribosomal protein S9, putative	143	48	22109	10	3	6	1	9	3	6	1	36.5	16.4	189	10.45
PF3D7_1230800	pre-mRNA-splicing regulator, putative	138	NA	71264	7	NA	4	NA	7	NA	4	NA	13.5	NA	NA	NA
PF3D7_0409600	replication protein A1, large subunit	137	NA	134118	9	NA	4	NA	8	NA	4	NA	6.1	NA	NA	NA
PF3D7_1341200	60S ribosomal protein L18, putative	130	33	21733	7	1	5	1	7	1	5	1	29.9	5.4	184	10.62
PF3D7_1414300	60S ribosomal protein L10, putative	129	NA	25200	5	NA	3	NA	5	NA	3	NA	33.3	NA	NA	NA
PF3D7_0817700	rhoptry neck protein 5	122	NA	133605	7	NA	4	NA	7	NA	4	NA	6.7	NA	NA	NA
PF3D7_1407800	plasmepsin IV	118	NA	51014	3	NA	3	NA	3	NA	3	NA	8.2	NA	NA	NA
PF3D7_0303100	CLP1 P-loop domain-containing protein, putative	117	16	170067	4	3	3	0	4	3	3	0	2.8	3.7	1441	7.81
PF3D7_1338200	60S ribosomal protein L6, putative	113	NA	25516	7	NA	4	NA	7	NA	4	NA	36.2	NA	NA	NA
PF3D7_1351400	60S ribosomal protein L17, putative	111	16	23400	8	2	6	0	7	2	6	0	20.7	15.8	203	10.89
PF3D7_1027300	peroxiredoxin	110	NA	43903	6	NA	3	NA	5	NA	2	NA	8.9	NA	NA	NA
PF3D7_1346300	DNA/RNA-binding protein Alba 2	110	NA	24969	4	NA	3	NA	4	NA	3	NA	21.3	NA	NA	NA
PF3D7_1005500	regulator of nonsense transcripts 1, putative	109	NA	183849	12	NA	5	NA	10	NA	5	NA	8.4	NA	NA	NA
PF3D7_1116000	rhoptry neck protein 4	108	NA	135495	9	NA	4	NA	8	NA	4	NA	7.7	NA	NA	NA
PF3D7_0810600	ATP-dependent RNA helicase DBP1, putative	106	17	108568	8	2	4	0	8	2	4	0	9.8	2.6	941	9.11
PF3D7_1011800	PRE-binding protein	99	NA	131545	9	NA	2	NA	9	NA	2	NA	8.9	NA	NA	NA
PF3D7_1007700	AP2 domain transcription factor AP2-I	94	NA	182551	5	NA	3	NA	4	NA	3	NA	3.4	NA	NA	NA
PF3D7_0610400	histone H3	93	NA	15437	6	NA	4	NA	4	NA	3	NA	24.3	NA	NA	NA
PF3D7_1366300	conserved Plasmodium protein, unknown function	91	NA	494376	19	NA	2	NA	19	NA	2	NA	5.7	NA	NA	NA
PF3D7_0317600	40S ribosomal protein S11, putative	88	NA	18748	7	NA	3	NA	7	NA	3	NA	34.2	NA	NA	NA
PF3D7_1134000	heat shock protein 70	87	NA	73252	5	NA	2	NA	4	NA	2	NA	7.2	NA	NA	NA
PF3D7_1325100	phosphoribosylpyrophosphate synthetase	86	NA	49352	7	NA	2	NA	7	NA	2	NA	19.9	NA	NA	NA
PF3D7_1124900	60S ribosomal protein L35, putative	85	25	14739	7	3	3	0	7	3	3	0	29	20.2	124	10.79
PF3D7_0312800	60S ribosomal protein L26, putative	84	22	14803	3	3	3	0	3	3	3	0	19.8	34.9	126	11.12
PF3D7_0721600	40S ribosomal protein S5, putative	83	NA	21849	7	NA	3	NA	7	NA	3	NA	23.1	NA	NA	NA
PF3D7_1105000	histone H4	82	NA	11448	5	NA	3	NA	3	NA	2	NA	28.2	NA	NA	NA
PF3D7_0214100	protein transport protein SEC31	82	NA	166604	8	NA	2	NA	6	NA	2	NA	6.3	NA	NA	NA
PF3D7_0929400	high molecular weight rhoptry protein 2	80	NA	162561	5	NA	3	NA	4	NA	2	NA	2.9	NA	NA	NA
PF3D7_0614500	60S ribosomal protein L19	80	NA	21566	5	NA	3	NA	5	NA	3	NA	23.6	NA	NA	NA
PF3D7_0618300	60S ribosomal protein L27a, putative	79	NA	16712	3	NA	3	NA	3	NA	3	NA	23	NA	NA	NA
PF3D7_1019400	60S ribosomal protein L30e, putative	77	NA	11767	2	NA	2	NA	2	NA	2	NA	19.4	NA	NA	NA
PF3D7_1006800	single-strand telomeric DNA-binding protein GBP2, putative	76	NA	29512	3	NA	3	NA	3	NA	3	NA	8.9	NA	NA	NA
PF3D7_1309100	60S ribosomal protein L24, putative	75	NA	19232	4	NA	2	NA	3	NA	2	NA	13	NA	NA	NA
PF3D7_1360900	RNA-binding protein, putative	75	20	44785	5	2	3	0	5	2	3	0	17.7	7.2	389	9.15
PF3D7_0617800	histone H2A	71	NA	14114	2	NA	2	NA	2	NA	2	NA	12.1	NA	NA	NA
PF3D7_0706400	60S ribosomal protein L37	69	NA	10533	3	NA	3	NA	2	NA	2	NA	13	NA	NA	NA
PF3D7_1408600	40S ribosomal protein S8e, putative	69	NA	25035	6	NA	3	NA	5	NA	3	NA	18.3	NA	NA	NA
PF3D7_1426000	60S ribosomal protein L21	65	NA	18783	7	NA	3	NA	5	NA	3	NA	28.6	NA	NA	NA
PF3D7_1423700	conserved Plasmodium protein, unknown function	64	NA	183463	7	NA	3	NA	7	NA	3	NA	6	NA	NA	NA
PF3D7_1004000	60S ribosomal protein L13, putative	63	NA	23739	2	NA	2	NA	2	NA	2	NA	9.4	NA	NA	NA
PF3D7_1361100	protein transport protein Sec24A	63	NA	106617	6	NA	2	NA	6	NA	2	NA	8.8	NA	NA	NA
PF3D7_1323400	60S ribosomal protein L23	63	NA	22079	5	NA	4	NA	4	NA	4	NA	23.2	NA	NA	NA
PF3D7_0503800	60S ribosomal protein L31	62	NA	14056	2	NA	2	NA	2	NA	2	NA	18.3	NA	NA	NA
PF3D7_1202900	high mobility group protein B1	62	NA	11324	3	NA	2	NA	3	NA	2	NA	29.9	NA	NA	NA
PF3D7_1414800	small nuclear ribonucleoprotein-associated protein B, putative	59	23	22318	3	1	2	0	3	1	2	0	13.4	5.5	201	10.23
PF3D7_1002400	transformer-2 protein homolog beta, putative	58	NA	30033	4	NA	3	NA	4	NA	3	NA	17.3	NA	NA	NA
PF3D7_0703500	erythrocyte membrane-associated antigen	57	NA	264751	9	NA	2	NA	7	NA	2	NA	4	NA	NA	NA
PF3D7_0719600	60S ribosomal protein L11a, putative	56	NA	20215	3	NA	2	NA	3	NA	2	NA	19.1	NA	NA	NA
PF3D7_0320800	ATP-dependent RNA helicase DDX6	53	NA	49382	2	NA	2	NA	2	NA	2	NA	7.2	NA	NA	NA
PF3D7_0803700	tubulin gamma chain	52	NA	51604	2	NA	2	NA	2	NA	2	NA	4.4	NA	NA	NA
PF3D7_0617900	histone H3 variant	52	NA	15432	6	NA	3	NA	5	NA	3	NA	30.9	NA	NA	NA
PF3D7_0710600	60S ribosomal protein L34	51	NA	17340	2	NA	2	NA	2	NA	2	NA	11.3	NA	NA	NA
PF3D7_1133400	apical membrane antigen 1	50	NA	71996	6	NA	2	NA	6	NA	2	NA	16.6	NA	NA	NA
PF3D7_0714200	conserved Plasmodium protein, unknown function	49	16	159431	2	2	2	0	2	2	2	0	1.8	1.2	1361	5.52
PF3D7_1408000	plasmepsin II	46	NA	51448	4	NA	2	NA	4	NA	2	NA	9.7	NA	NA	NA
PF3D7_0304400	60S ribosomal protein L44	46	NA	12149	4	NA	2	NA	4	NA	2	NA	33.7	NA	NA	NA
PF3D7_1445900	ATP-dependent RNA helicase DDX5, putative	44	NA	59998	7	NA	2	NA	7	NA	2	NA	13.7	NA	NA	NA
PF3D7_1418000	ubiquitin fusion degradation protein 1, putative	44	NA	32458	3	NA	2	NA	3	NA	2	NA	13.8	NA	NA	NA
PF3D7_0604500	conserved Plasmodium protein, unknown function	41	NA	334204	12	NA	2	NA	11	NA	2	NA	5.4	NA	NA	NA
PF3D7_1323100	60S ribosomal protein L6, putative	40	NA	21588	3	NA	2	NA	3	NA	2	NA	12.6	NA	NA	NA
PF3D7_1107300	polyadenylate-binding protein-interacting protein 1, putative	35	NA	381639	12	NA	2	NA	12	NA	2	NA	4.7	NA	NA	NA
